# HuConTest: Testing human contamination in great ape samples

**DOI:** 10.1101/2021.03.30.437753

**Authors:** Martin Kuhlwilm, Claudia Fontsere, Sojung Han, Marina Alvarez-Estape, Tomas Marques-Bonet

**Affiliations:** Institut de Biologia Evolutiva, (CSIC-Universitat Pompeu Fabra), PRBB, Doctor Aiguader 88, Barcelona, Catalonia 08003, Spain; CNAG-CRG, Centre for Genomic Regulation (CRG), Barcelona Institute of Science and Technology (BIST), Baldiri i Reixac 4, 08028 Barcelona, Spain; Institucio Catalana de Recerca i Estudis Avançats (ICREA), Barcelona, Catalonia 08010, Spain; Institut Català de Paleontologia Miquel Crusafont, Universitat Autònoma de Barcelona, Edifici ICTA-ICP, c/ Columnes s/n, 08193 Cerdanyola del Vallès, Barcelona, Spain

**Keywords:** Contamination, non-human primates, next generation sequencing, fecal DNA, ancient DNA

## Abstract

Modern human contamination is a common problem in ancient DNA studies. We provide evidence that this issue is also present in studies in great apes, which are our closest living relatives, for example in non-invasive samples. Here, we present a simple method to detect human contamination in short read sequencing data from different species. We demonstrate its feasibility using blood and tissue samples from these species. This test is particularly useful for more complex samples (such as museum and non-invasive samples) which have smaller amounts of endogenous DNA, as we show here.

**Significance statement:** Human contamination can be a confounding factor in genomic studies, especially in the case of fecal, museum or ancient DNA from great apes. It is important for quality assessment, screening purposes and prioritization to identify and quantify such contamination. The tool presented here is a simple and versatile method for this purpose, and can be applied to a wide range of sample types.
