## Supplementary Tables for "HuConTest: Testing human contamination in great ape samples"

### Sheet: S1, Reference set
Table S1, Sources for reference set
Species	Sample name	Study
Gorilla_beringei_beringei	Imfura	Xue et al. 2015
Gorilla_beringei_beringei	Kaboko	Xue et al. 2015
Gorilla_beringei_beringei	Maisha	Xue et al. 2015
Gorilla_beringei_beringei	Tuck	Xue et al. 2015
Gorilla_beringei_beringei	Turimaso	Xue et al. 2015
Gorilla_beringei_beringei	Umurimo	Xue et al. 2015
Gorilla_beringei_beringei	Zirikana	Xue et al. 2015
Gorilla_beringei_graueri	9732_Mkubwa	Prado-Martinez et al. 2013
Gorilla_beringei_graueri	A929_Kaisi	Prado-Martinez et al. 2013
Gorilla_beringei_graueri	A967_Victoria	Prado-Martinez et al. 2013
Gorilla_beringei_graueri	Dunia	Xue et al. 2015
Gorilla_beringei_graueri	Itebero	Xue et al. 2015
Gorilla_beringei_graueri	Ntabwoba	Xue et al. 2015
Gorilla_beringei_graueri	Pinga	Xue et al. 2015
Gorilla_beringei_graueri	Tumani	Xue et al. 2015
Gorilla_gorilla_diehli	B646_Nyango	Prado-Martinez et al. 2013
Gorilla_gorilla_gorilla	9749_Kowali	Prado-Martinez et al. 2013
Gorilla_gorilla_gorilla	9750_Azizi	Prado-Martinez et al. 2013
Gorilla_gorilla_gorilla	9751_Bulera	Prado-Martinez et al. 2013
Gorilla_gorilla_gorilla	9752_Suzie	Prado-Martinez et al. 2013
Gorilla_gorilla_gorilla	9753_Kokomo	Prado-Martinez et al. 2013
Gorilla_gorilla_gorilla	A930_Sandra	Prado-Martinez et al. 2013
Gorilla_gorilla_gorilla	A931_Banjo	Prado-Martinez et al. 2013
Gorilla_gorilla_gorilla	A932_Mimi	Prado-Martinez et al. 2013
Gorilla_gorilla_gorilla	A933_Dian	Prado-Martinez et al. 2013
Gorilla_gorilla_gorilla	A934_Delphi	Prado-Martinez et al. 2013
Gorilla_gorilla_gorilla	A936_Coco	Prado-Martinez et al. 2013
Gorilla_gorilla_gorilla	A937_Kolo	Prado-Martinez et al. 2013
Gorilla_gorilla_gorilla	A962_Amani	Prado-Martinez et al. 2013
Gorilla_gorilla_gorilla	B642_Akiba_Beri	Prado-Martinez et al. 2013
Gorilla_gorilla_gorilla	B643_Choomba	Prado-Martinez et al. 2013
Gorilla_gorilla_gorilla	B644_Paki	Prado-Martinez et al. 2013
Gorilla_gorilla_gorilla	B647_Anthal	Prado-Martinez et al. 2013
Gorilla_gorilla_gorilla	B650_Katie	Prado-Martinez et al. 2013
Gorilla_gorilla_gorilla	KB3782_Vila	Prado-Martinez et al. 2013
Gorilla_gorilla_gorilla	KB3784_Dolly	Prado-Martinez et al. 2013
Gorilla_gorilla_gorilla	KB4986_Katie	Prado-Martinez et al. 2013
Gorilla_gorilla_gorilla	KB5792_Carolyn	Prado-Martinez et al. 2013
Gorilla_gorilla_gorilla	KB5852_Helen	Prado-Martinez et al. 2013
Gorilla_gorilla_gorilla	KB6039_Oko	Prado-Martinez et al. 2013
Gorilla_gorilla_gorilla	KB7973_Porta	Prado-Martinez et al. 2013
Gorilla_gorilla_gorilla	X00108_Abe	Prado-Martinez et al. 2013
Gorilla_gorilla_gorilla	X00109_Tzambo	Prado-Martinez et al. 2013
Pan_paniscus	A914_Hortense	Prado-Martinez et al. 2013
Pan_paniscus	A915_Kosana	Prado-Martinez et al. 2013
Pan_paniscus	A917_Dzeeta	Prado-Martinez et al. 2013
Pan_paniscus	A918_Hermien	Prado-Martinez et al. 2013
Pan_paniscus	A919_Desmond	Prado-Martinez et al. 2013
Pan_paniscus	A922_Catherine	Prado-Martinez et al. 2013
Pan_paniscus	A923_Kombote	Prado-Martinez et al. 2013
Pan_paniscus	A924_Chipita	Prado-Martinez et al. 2013
Pan_paniscus	A925_Bono	Prado-Martinez et al. 2013
Pan_paniscus	A926_Natalie	Prado-Martinez et al. 2013
Pan_troglodytes_ellioti	Akwaya_Jean	Prado-Martinez et al. 2013
Pan_troglodytes_ellioti	Banyo	Prado-Martinez et al. 2013
Pan_troglodytes_ellioti	Basho	Prado-Martinez et al. 2013
Pan_troglodytes_ellioti	Damian	Prado-Martinez et al. 2013
Pan_troglodytes_ellioti	Julie	Prado-Martinez et al. 2013
Pan_troglodytes_ellioti	Kopongo	Prado-Martinez et al. 2013
Pan_troglodytes_ellioti	Koto	Prado-Martinez et al. 2013
Pan_troglodytes_ellioti	Paquita	Prado-Martinez et al. 2013
Pan_troglodytes_ellioti	Taweh	Prado-Martinez et al. 2013
Pan_troglodytes_ellioti	Tobi	Prado-Martinez et al. 2013
Pan_troglodytes_schweinfurthii	A996_Diana	de Manuel et al., 2016
Pan_troglodytes_schweinfurthii	B010_Ikuru	de Manuel et al., 2016
Pan_troglodytes_schweinfurthii	N018_Trixie	de Manuel et al., 2016
Pan_troglodytes_schweinfurthii	100037_Vincent	Prado-Martinez et al. 2013
Pan_troglodytes_schweinfurthii	100040_Andromeda	Prado-Martinez et al. 2013
Pan_troglodytes_schweinfurthii	9729_Harriet	Prado-Martinez et al. 2013
Pan_troglodytes_schweinfurthii	A910_Bwambale	Prado-Martinez et al. 2013
Pan_troglodytes_schweinfurthii	A911_Kidongo	Prado-Martinez et al. 2013
Pan_troglodytes_schweinfurthii	A912_Nakuu	Prado-Martinez et al. 2013
Pan_troglodytes_schweinfurthii	B002_Padda	de Manuel et al., 2016
Pan_troglodytes_schweinfurthii	B007_Cindy	de Manuel et al., 2016
Pan_troglodytes_schweinfurthii	B011_Frederike	de Manuel et al., 2016
Pan_troglodytes_schweinfurthii	B012_Washu	de Manuel et al., 2016
Pan_troglodytes_schweinfurthii	B013_Athanga	de Manuel et al., 2016
Pan_troglodytes_schweinfurthii	B014_Coco	de Manuel et al., 2016
Pan_troglodytes_schweinfurthii	N013_Tongo	de Manuel et al., 2016
Pan_troglodytes_schweinfurthii	N015_Cleo	de Manuel et al., 2016
Pan_troglodytes_schweinfurthii	N017_Bihati	de Manuel et al., 2016
Pan_troglodytes_schweinfurthii	N019_Maya	de Manuel et al., 2016
Pan_troglodytes_troglodytes	10964_Cindy	de Manuel et al., 2016
Pan_troglodytes_troglodytes	11352_Mirinda	de Manuel et al., 2016
Pan_troglodytes_troglodytes	11528_Alfred	de Manuel et al., 2016
Pan_troglodytes_troglodytes	12311_Ula	de Manuel et al., 2016
Pan_troglodytes_troglodytes	12320_Lara	de Manuel et al., 2016
Pan_troglodytes_troglodytes	12348_Luky	de Manuel et al., 2016
Pan_troglodytes_troglodytes	12420_Gamin	de Manuel et al., 2016
Pan_troglodytes_troglodytes	13656_Brigitte	de Manuel et al., 2016
Pan_troglodytes_troglodytes	A957_Vaillant	Prado-Martinez et al. 2013
Pan_troglodytes_troglodytes	A958_Doris	Prado-Martinez et al. 2013
Pan_troglodytes_troglodytes	A959_Julie	Prado-Martinez et al. 2013
Pan_troglodytes_troglodytes	A960_Clara	Prado-Martinez et al. 2013
Pan_troglodytes_troglodytes	A990_Noemie	de Manuel et al., 2016
Pan_troglodytes_troglodytes	B021_Yogui	de Manuel et al., 2016
Pan_troglodytes_troglodytes	B022_Tibe	de Manuel et al., 2016
Pan_troglodytes_troglodytes	B023_Blanquita	de Manuel et al., 2016
Pan_troglodytes_troglodytes	B024_Negrita	de Manuel et al., 2016
Pan_troglodytes_troglodytes	B025_Marlin	de Manuel et al., 2016
Pan_troglodytes_verus	9668_Bosco	Prado-Martinez et al. 2013
Pan_troglodytes_verus	A956_Jimmie	Prado-Martinez et al. 2013
Pan_troglodytes_verus	A991_Berta	de Manuel et al., 2016
Pan_troglodytes_verus	A992_Annie	de Manuel et al., 2016
Pan_troglodytes_verus	A993_Mike	de Manuel et al., 2016
Pan_troglodytes_verus	B005_SeppToni	de Manuel et al., 2016
Pan_troglodytes_verus	B006_Linda	de Manuel et al., 2016
Pan_troglodytes_verus	Clint	Prado-Martinez et al. 2013
Pan_troglodytes_verus	N014_Cindy	de Manuel et al., 2016
Pan_troglodytes_verus	N016_Alice	de Manuel et al., 2016
Pan_troglodytes_verus	X00100_Koby	Prado-Martinez et al. 2013
Pongo_abelii	Pongo_abelii_ERS1986505	Nater et al., 2017
Pongo_abelii	Pongo_abelii_ERS1986506	Nater et al., 2017
Pongo_abelii	Pongo_abelii_ERS1986507	Nater et al., 2017
Pongo_abelii	Pongo_abelii_ERS1986508	Nater et al., 2017
Pongo_abelii	Pongo_abelii_ERS1986509	Nater et al., 2017
Pongo_abelii	Pongo_abelii_ERS1986510	Nater et al., 2017
Pongo_abelii	Pongo_abelii_SRS396837	Prado-Martinez et al. 2013
Pongo_abelii	Pongo_abelii_SRS396838	Prado-Martinez et al. 2013
Pongo_abelii	Pongo_abelii_SRS396839	Prado-Martinez et al. 2013
Pongo_abelii	Pongo_abelii_SRS396840	Prado-Martinez et al. 2013
Pongo_abelii	Pongo_abelii_SRS396841	Prado-Martinez et al. 2013
Pongo_pygmaeus	Pongo_pygmaeus_ERS1986511	Nater et al., 2017
Pongo_pygmaeus	Pongo_pygmaeus_ERS1986512	Nater et al., 2017
Pongo_pygmaeus	Pongo_pygmaeus_ERS1986513	Nater et al., 2017
Pongo_pygmaeus	Pongo_pygmaeus_ERS1986514	Nater et al., 2017
Pongo_pygmaeus	Pongo_pygmaeus_ERS1986515	Nater et al., 2017
Pongo_pygmaeus	Pongo_pygmaeus_ERS1986516	Nater et al., 2017
Pongo_pygmaeus	Pongo_pygmaeus_ERS1986517	Nater et al., 2017
Pongo_pygmaeus	Pongo_pygmaeus_ERS1986518	Nater et al., 2017
Pongo_pygmaeus	Pongo_pygmaeus_ERS1986519	Nater et al., 2017
Pongo_pygmaeus	Pongo_pygmaeus_ERS1986520	Nater et al., 2017
Pongo_pygmaeus	Pongo_pygmaeus_SRS396832	Prado-Martinez et al. 2013
Pongo_pygmaeus	Pongo_pygmaeus_SRS396833	Prado-Martinez et al. 2013
Pongo_pygmaeus	Pongo_pygmaeus_SRS396834	Prado-Martinez et al. 2013
Pongo_pygmaeus	Pongo_pygmaeus_SRS396835	Prado-Martinez et al. 2013
Pongo_pygmaeus	Pongo_pygmaeus_SRS396836	Prado-Martinez et al. 2013
Pongo_tapanuliensis	Pongo_tapanuliensis_ERS1986521	Nater et al., 2017
Homo_sapiens	WestEurasia_ERR1395604	Mallick et al., 2016
Homo_sapiens	WestEurasia_ERR1419103	Mallick et al., 2016
Homo_sapiens	WestEurasia_ERR1419088	Mallick et al., 2016
Homo_sapiens	WestEurasia_ERR1419098	Mallick et al., 2016
Homo_sapiens	WestEurasia_ERR1419111	Mallick et al., 2016
Homo_sapiens	WestEurasia_ERR1419121	Mallick et al., 2016
Homo_sapiens	WestEurasia_ERR1419141	Mallick et al., 2016
Homo_sapiens	WestEurasia_ERR1419091	Mallick et al., 2016
Homo_sapiens	WestEurasia_ERR1419102	Mallick et al., 2016
Homo_sapiens	WestEurasia_ERR1419117	Mallick et al., 2016
Homo_sapiens	Africa_ERR1419150	Mallick et al., 2016
Homo_sapiens	Africa_ERR1419161	Mallick et al., 2016
Homo_sapiens	Africa_ERR1419175	Mallick et al., 2016
Homo_sapiens	Africa_ERR1419183	Mallick et al., 2016
Homo_sapiens	Africa_ERR1347655	Mallick et al., 2016
Homo_sapiens	Africa_ERR1419136	Mallick et al., 2016
Homo_sapiens	Africa_ERR1419145	Mallick et al., 2016
Homo_sapiens	Africa_ERR1419179	Mallick et al., 2016
Homo_sapiens	Africa_ERR1419171	Mallick et al., 2016

### Sheet: S2, Humans per region
Table S2, Test on modern human samples, and in silico contamination
			Pure human DNA		Chimpanzee (ERR032960) + ~5% human
Population	Sample ID	Accession code	Contamination (+/- 1SD)	Positions	Contamination (+/- 1SD)	Positions
GWD (Gambia)	HG02623	SRR586791	99.937 (99.922-99.953)	956779	4.785 (4.485-5.085)	2320531
ESN (Nigeria)	HG03351	SRR792622	99.866 (99.86-99.871)	3996422	4.572 (4.477-4.668)	2315160
YRI (Nigeria)	NA18877	ERR251625	99.861 (99.854-99.867)	4294358	5.525 (5.318-5.732)	2331550
LWK (Kenya)	NA19351	ERR229817	99.549 (99.543-99.554)	4430163	5.169 (4.755-5.582)	2327718
CHS (China)	HG00524	ERR016124	99.773 (99.767-99.78)	3263801	4.991 (4.591-5.39)	2323586
PJL (India)	HG02687	SRR590185	99.947 (99.935-99.96)	552576	5.315 (4.941-5.69)	2329870
FIN (Finland)	HG00186	ERR018508	99.918 (99.912-99.925)	2135585	5.693 (5.489-5.896)	2332261
IBS (Spain)	HG02231	ERR056987	99.836 (99.833-99.839)	2796818	5.556 (5.385-5.727)	2332447

### Sheet: S3, Contamination gradient
Table S3, In silico contamination of a chimpanzee sample (ID ERR032960)
Source	Target Amount (% reads)	Expected Amount (%bp)	Contamination (+/- 1SD)	Positions
IBS (Spain)	0	0	0.176 (0.163-0.19)	2244606
IBS (Spain)	0.001	0.0013	0.287 (0.269-0.305)	2246369
IBS (Spain)	0.005	0.0063	0.743 (0.711-0.775)	2253598
IBS (Spain)	0.01	0.0125	1.299 (1.253-1.345)	2262389
IBS (Spain)	0.02	0.0247	2.407 (2.325-2.489)	2280142
IBS (Spain)	0.05	0.0594	5.556 (5.385-5.727)	2332447
IBS (Spain)	0.1	0.1121	10.38 (10.071-10.689)	2417283
IBS (Spain)	0.2	0.2017	18.655 (18.12-19.191)	2576969
IBS (Spain)	0.5	0.387	36.321 (35.511-37.131)	2988913
YRI (Nigeria)	0	0	0.176 (0.163-0.19)	2244606
YRI (Nigeria)	0.001	0.0013	0.288 (0.273-0.302)	2246349
YRI (Nigeria)	0.005	0.0063	0.742 (0.712-0.772)	2253493
YRI (Nigeria)	0.01	0.0125	1.306 (1.242-1.37)	2262436
YRI (Nigeria)	0.02	0.0247	2.397 (2.296-2.498)	2279931
YRI (Nigeria)	0.05	0.0593	5.525 (5.318-5.732)	2331550
YRI (Nigeria)	0.1	0.112	10.327 (9.949-10.705)	2414925
YRI (Nigeria)	0.2	0.2012	18.603 (17.965-19.24)	2572016
YRI (Nigeria)	0.5	0.3862	36.234 (35.24-37.227)	2973328

### Sheet: S4, Human in different apes
Table S4, In silico artificial contamination in different great ape samples
		Source
	Expected % human bp	YRI (Nigeria)	IBS (Spain)	Target SampleID
Chimpanzee + 5% human	0.0594	5.525 (5.318-5.732)	5.556 (5.385-5.727)	ERR032960
Bonobo + 5% human	0.0596	6.056 (5.434-6.678)	6.089 (5.492-6.686)	ERR032962
Gorilla + 5% human	0.0474	5.072 (4.712-5.433)	5.046 (4.686 5.407)	ERR3078027
Orangutan + 5% human	0.0884	10.321 (9.45-11.192)	10.383 (9.601-11.164)	SRR032887

### Sheet: S5, Cross testing
Table S5, Cross testing of species
		Reference set
		Pan	Gorilla	Pongo
Test sample	Pan (ERR032960)	0.176 (0.163-0.19) 2244606	61.251 (60.741-61.762) 3611457	82.06 (81.597-82.523) 3588508
	Gorilla (ERR3078027)	44.814 (43.97-45.657) 2751601	0.052 (0.046-0.058) 4414304	76.823 (76.237-77.409) 4860809
	Pongo (SRR032887)	47.663 (47.283-48.043) 1546414	52.238 (51.639-52.838) 2455015	0.083 (0.059-0.106) 2144328

### Sheet: S6, Tested samples
Table S6, Tested samples, with study name and accession code for each independently tested sequencing library
Sample type	Study	Accession code	Species	Sample name	Contamination%	SD1	SD2	Positions	Reference genome
Blood	Prüfer et al. (2012)	ERR032936	Chimpanzee	Botsomi	0.272	0.255	0.288	2855286	hg19
Blood	Prüfer et al. (2012)	ERR032943	Chimpanzee	Small Lucie	0.265	0.232	0.299	1729684	hg19
Blood	Prüfer et al. (2012)	ERR032944	Chimpanzee	Bayokele	0.272	0.236	0.309	1399237	hg19
Blood	Prüfer et al. (2012)	ERR032945	Chimpanzee	Katie	0.298	0.259	0.338	1563731	hg19
Blood	Prüfer et al. (2012)	ERR032947	Chimpanzee	Louise	0.31	0.268	0.352	1400396	hg19
Blood	Prüfer et al. (2012)	ERR032948	Chimpanzee	Small Lucie	0.271	0.229	0.313	1744784	hg19
Blood	Prüfer et al. (2012)	ERR032949	Chimpanzee	Bayokele	0.272	0.231	0.313	1415587	hg19
Blood	Prüfer et al. (2012)	ERR032950	Chimpanzee	Katie	0.291	0.254	0.327	1577285	hg19
Blood	Prüfer et al. (2012)	ERR032952	Chimpanzee	Louise	0.296	0.259	0.332	1412519	hg19
Blood	Prüfer et al. (2012)	ERR032953	Chimpanzee	Small Lucie	0.276	0.245	0.307	1772378	hg19
Blood	Prüfer et al. (2012)	ERR032954	Chimpanzee	Bayokele	0.281	0.241	0.322	1442017	hg19
Blood	Prüfer et al. (2012)	ERR032955	Chimpanzee	Katie	0.291	0.246	0.335	1597490	hg19
Blood	Prüfer et al. (2012)	ERR032957	Chimpanzee	Louise	0.311	0.274	0.348	1431856	hg19
Blood	Prüfer et al. (2012)	ERR032958	Chimpanzee	Marcelle	0.308	0.283	0.333	3559044	hg19
Blood	Prüfer et al. (2012)	ERR032960	Chimpanzee	Sally	0.176	0.163	0.19	2244606	hg19
Blood	Prüfer et al. (2012)	ERR032956	Bonobo	Lodja	0.308	0.262	0.353	1702789	hg19
Blood	Prüfer et al. (2012)	ERR032951	Bonobo	Lodja	0.298	0.266	0.33	1676182	hg19
Blood	Prüfer et al. (2012)	ERR032946	Bonobo	Lodja	0.307	0.265	0.35	1670280	hg19
Blood	Prüfer et al. (2012)	ERR032962	Bonobo	Likase	0.145	0.127	0.162	2370304	hg19
Blood	Prüfer et al. (2012)	ERR032963	Bonobo	MalouL	0.167	0.146	0.188	2620429	hg19
Blood	Prüfer et al. (2012)	ERR032964	Bonobo	MalouL	0.233	0.216	0.251	2574508	hg19
Blood	Prüfer et al. (2012)	ERR032933	Bonobo	Likase	0.271	0.242	0.3	1220240	hg19
Blood	Prüfer et al. (2012)	ERR032934	Bonobo	MalouL	0.272	0.244	0.301	1038719	hg19
Blood	Prüfer et al. (2012)	ERR032820	Bonobo	Ulindi	0.563	0.319	0.807	27025	hg19
Blood	Prüfer et al. (2012)	ERR032827	Bonobo	Ulindi	0.492	0.216	0.767	33003	hg19
Blood	Prüfer et al. (2012)	ERR032832	Bonobo	Ulindi	0.606	0.319	0.893	26262	hg19
Blood	Prüfer et al. (2012)	ERR032884	Bonobo	Ulindi	0.416	0.303	0.529	113570	hg19
Blood	Prüfer et al. (2012)	ERR032901	Bonobo	Ulindi	0.299	0.162	0.435	44865	hg19
Blood	Prüfer et al. (2012)	ERR032920	Bonobo	Ulindi	0.259	0.162	0.357	44653	hg19
Blood	Prüfer et al. (2012)	ERR032244	Bonobo	Ulindi	0.245	0.18	0.31	155413	hg19
Blood	Prüfer et al. (2012)	ERR032278	Bonobo	Ulindi	0.316	0.19	0.443	79109	hg19
Blood	Prüfer et al. (2012)	ERR032279	Bonobo	Ulindi	0.298	0.184	0.413	90025	hg19
Blood	Prüfer et al. (2012)	ERR032284	Bonobo	Ulindi	0.206	0.174	0.238	270668	hg19
Blood	Prüfer et al. (2012)	ERR032285	Bonobo	Ulindi	0.294	0.228	0.36	179807	hg19
Blood	Prüfer et al. (2012)	ERR032294	Bonobo	Ulindi	0.22	0.182	0.257	305184	hg19
Blood	Prüfer et al. (2012)	ERR032304	Bonobo	Ulindi	0.372	0.261	0.482	144397	hg19
Blood	Prüfer et al. (2012)	ERR032309	Bonobo	Ulindi	0.204	0.147	0.261	240879	hg19
Blood	Prüfer et al. (2012)	ERR032346	Bonobo	Ulindi	0.236	0.18	0.292	215605	hg19
Blood	Prüfer et al. (2012)	ERR032352	Bonobo	Ulindi	0.248	0.172	0.323	185212	hg19
Blood	Prüfer et al. (2012)	ERR032369	Bonobo	Ulindi	0.198	0.138	0.258	191895	hg19
Blood	Prüfer et al. (2012)	ERR032372	Bonobo	Ulindi	0.254	0.186	0.322	209388	hg19
Blood	Prüfer et al. (2012)	ERR032388	Bonobo	Ulindi	0.227	0.171	0.282	213242	hg19
Blood	Prüfer et al. (2012)	ERR032420	Bonobo	Ulindi	0.254	0.196	0.311	158458	hg19
Blood	Prüfer et al. (2012)	ERR032436	Bonobo	Ulindi	0.251	0.176	0.326	150452	hg19
Blood	Prüfer et al. (2012)	ERR032440	Bonobo	Ulindi	0.281	0.231	0.331	162217	hg19
Blood	Prüfer et al. (2012)	ERR032479	Bonobo	Ulindi	0.206	0.153	0.258	180180	hg19
Blood	Prüfer et al. (2012)	ERR032492	Bonobo	Ulindi	0.246	0.174	0.318	135827	hg19
Blood	Prüfer et al. (2012)	ERR032546	Bonobo	Ulindi	0.157	0.085	0.229	70551	hg19
Blood	Prüfer et al. (2012)	ERR032548	Bonobo	Ulindi	0.284	0.139	0.428	35041	hg19
Blood	Prüfer et al. (2012)	ERR032595	Bonobo	Ulindi	0.168	0.096	0.24	99507	hg19
Blood	Prüfer et al. (2012)	ERR032610	Bonobo	Ulindi	0.189	0.095	0.284	95371	hg19
Blood	Prüfer et al. (2012)	ERR032615	Bonobo	Ulindi	0.221	0.109	0.332	76764	hg19
Blood	Prüfer et al. (2012)	ERR032622	Bonobo	Ulindi	0.145	0.085	0.205	81409	hg19
Blood	Prüfer et al. (2012)	ERR032629	Bonobo	Ulindi	0.132	0.077	0.187	86740	hg19
Blood	Prüfer et al. (2012)	ERR032630	Bonobo	Ulindi	0.136	0.057	0.216	77806	hg19
Blood	Prüfer et al. (2012)	ERR032634	Bonobo	Ulindi	0.126	0.084	0.169	93883	hg19
Blood	Prüfer et al. (2012)	ERR032636	Bonobo	Ulindi	0.341	0.271	0.41	66975	hg19
Blood	Prüfer et al. (2012)	ERR032687	Bonobo	Ulindi	0.317	0.199	0.434	58553	hg19
Blood	Prüfer et al. (2012)	ERR032710	Bonobo	Ulindi	0.313	0.211	0.415	80916	hg19
Blood	Prüfer et al. (2012)	ERR032770	Bonobo	Ulindi	0.171	0.058	0.284	44210	hg19
Blood	Prüfer et al. (2012)	ERR032772	Bonobo	Ulindi	0.171	0.018	0.323	43065	hg19
Blood	Prüfer et al. (2012)	ERR032814	Bonobo	Ulindi	0.325	0.141	0.508	47458	hg19
Blood	Prüfer et al. (2012)	ERR032871	Bonobo	Ulindi	0.473	0.325	0.62	145677	hg19
Blood	Prüfer et al. (2012)	ERR032882	Bonobo	Ulindi	0.451	0.368	0.534	109395	hg19
Blood	Prüfer et al. (2012)	ERR032893	Bonobo	Ulindi	0.419	0.311	0.527	92938	hg19
Blood	Prüfer et al. (2012)	ERR032913	Bonobo	Ulindi	0.331	0.229	0.433	97365	hg19
Blood	Prüfer et al. (2012)	ERR032927	Bonobo	Ulindi	0.417	0.32	0.515	99230	hg19
Tissue	White et al. (2019)	SRR8205556	Chimpanzee	N32401_Enriched1	0.067	0.04	0.095	220446	hg19
Tissue	White et al. (2019)	SRR8205461	Chimpanzee	N32401_Shotgun1	0.038	0.016	0.06	225236	hg19
Tissue	White et al. (2019)	SRR8205590	Chimpanzee	N32402_Enriched1	0.051	0.028	0.074	259361	hg19
Tissue	White et al. (2019)	SRR8205466	Chimpanzee	N32402_Shotgun1	0.03	0.012	0.047	258976	hg19
Fecal	White et al. (2019)	SRR8205525	Chimpanzee	N12304_Enriched1	0.068	0.043	0.092	174513	hg19
Fecal	White et al. (2019)	SRR8205613	Chimpanzee	N12304_Shotgun1	0.014	0	0.072	35065	hg19
Fecal	White et al. (2019)	SRR8205524	Chimpanzee	N14222_Enriched1	0.063	0.03	0.095	123999	hg19
Fecal	White et al. (2019)	SRR8205612	Chimpanzee	N14222_Shotgun1	0.075	0	0.207	14642	hg19
Fecal	White et al. (2019)	SRR8205519	Chimpanzee	N14910_Enriched1	0.047	0.032	0.061	229640	hg19
Fecal	White et al. (2019)	SRR8205615	Chimpanzee	N14910_Shotgun1	0.042	0	0.113	33027	hg19
Fecal	White et al. (2019)	SRR8205518	Chimpanzee	N15105_Enriched1	0.067	0.033	0.1	100224	hg19
Fecal	White et al. (2019)	SRR8205471	Chimpanzee	N15105_Shotgun1	0.022	0	0.114	9251	hg19
Fecal	White et al. (2019)	SRR8205521	Chimpanzee	N15113_Enriched1	0.055	0.026	0.084	91720	hg19
Fecal	White et al. (2019)	SRR8205420	Chimpanzee	N15113_Shotgun1	0	0	0	12181	hg19
Fecal	White et al. (2019)	SRR8205520	Chimpanzee	N15304_Enriched1	0.053	0.03	0.077	224945	hg19
Fecal	White et al. (2019)	SRR8205473	Chimpanzee	N15304_Shotgun1	0.05	0	0.112	23940	hg19
Fecal	White et al. (2019)	SRR8205531	Chimpanzee	N15410_Enriched1	0.069	0.045	0.093	156717	hg19
Fecal	White et al. (2019)	SRR8205443	Chimpanzee	N15410_Shotgun1	0.036	0	0.106	70902	hg19
Fecal	White et al. (2019)	SRR8205530	Chimpanzee	N15901_Enriched1	0.049	0.028	0.07	269044	hg19
Fecal	White et al. (2019)	SRR8205535	Chimpanzee	N15901_Shotgun1	0.054	0	0.116	47738	hg19
Fecal	White et al. (2019)	SRR8205453	Chimpanzee	N16007_Enriched1	0.097	0.07	0.125	139537	hg19
Fecal	White et al. (2019)	SRR8205444	Chimpanzee	N16007_Shotgun1	0.084	0.031	0.137	66132	hg19
Fecal	White et al. (2019)	SRR8205454	Chimpanzee	N16016_Enriched1	0.07	0.035	0.106	97790	hg19
Fecal	White et al. (2019)	SRR8205441	Chimpanzee	N16016_Shotgun1	0.046	0	0.111	30328	hg19
Fecal	White et al. (2019)	SRR8205455	Chimpanzee	N16017_Enriched1	0.056	0.036	0.076	229826	hg19
Fecal	White et al. (2019)	SRR8205568	Chimpanzee	N16017_Shotgun1	0.069	0	0.142	59327	hg19
Fecal	White et al. (2019)	SRR8205456	Chimpanzee	N16214_Enriched1	0.092	0.066	0.118	135080	hg19
Fecal	White et al. (2019)	SRR8205567	Chimpanzee	N16214_Shotgun1	0.05	0	0.103	61322	hg19
Fecal	White et al. (2019)	SRR8205449	Chimpanzee	N16608_Enriched1	0.165	0	0.557	17196	hg19
Fecal	White et al. (2019)	SRR8205566	Chimpanzee	N16608_Shotgun1	0.147	0.024	0.27	25085	hg19
Fecal	White et al. (2019)	SRR8205450	Chimpanzee	N17014_Enriched1	0.053	0.025	0.082	183265	hg19
Fecal	White et al. (2019)	SRR8205565	Chimpanzee	N17014_Shotgun1	0.032	0	0.09	15590	hg19
Fecal	White et al. (2019)	SRR8205451	Chimpanzee	N17311_Enriched1	0.051	0.039	0.063	526588	hg19
Fecal	White et al. (2019)	SRR8205564	Chimpanzee	N17311_Shotgun1	0.052	0.041	0.063	484420	hg19
Fecal	White et al. (2019)	SRR8205452	Chimpanzee	N17316_Enriched1	0.067	0.033	0.102	168669	hg19
Fecal	White et al. (2019)	SRR8205563	Chimpanzee	N17316_Shotgun1	0.032	0	0.097	21978	hg19
Fecal	White et al. (2019)	SRR8205447	Chimpanzee	N17405_Enriched1	0.075	0.055	0.095	137418	hg19
Fecal	White et al. (2019)	SRR8205562	Chimpanzee	N17405_Shotgun1	0.064	0.009	0.12	30996	hg19
Fecal	White et al. (2019)	SRR8205448	Chimpanzee	N18609_Enriched1	0.066	0.034	0.098	143299	hg19
Fecal	White et al. (2019)	SRR8205561	Chimpanzee	N18609_Shotgun1	0.049	0	0.114	42210	hg19
Fecal	White et al. (2019)	SRR8205481	Chimpanzee	N19103_Enriched1	0.099	0.056	0.142	147977	hg19
Fecal	White et al. (2019)	SRR8205560	Chimpanzee	N19103_Shotgun1	0.086	0	0.196	17389	hg19
Fecal	White et al. (2019)	SRR8205480	Chimpanzee	N19108_Enriched1	0.063	0.034	0.092	220175	hg19
Fecal	White et al. (2019)	SRR8205559	Chimpanzee	N19108_Shotgun1	0.057	0	0.125	22783	hg19
Fecal	White et al. (2019)	SRR8205479	Chimpanzee	N19909_Enriched1	0.086	0.052	0.12	138370	hg19
Fecal	White et al. (2019)	SRR8205437	Chimpanzee	N19909_Shotgun1	0.071	0.008	0.135	61038	hg19
Fecal	White et al. (2019)	SRR8205478	Chimpanzee	N20107_Enriched1	0.077	0	0.171	30304	hg19
Fecal	White et al. (2019)	SRR8205438	Chimpanzee	N20107_Shotgun1	0.036	0	0.095	36270	hg19
Fecal	White et al. (2019)	SRR8205485	Chimpanzee	N20408_Enriched1	0.051	0.028	0.074	180430	hg19
Fecal	White et al. (2019)	SRR8205435	Chimpanzee	N20408_Shotgun1	0.05	0	0.12	27745	hg19
Fecal	White et al. (2019)	SRR8205484	Chimpanzee	N20410_Enriched1	0.077	0.046	0.108	103220	hg19
Fecal	White et al. (2019)	SRR8205436	Chimpanzee	N20410_Shotgun1	0.024	0	0.099	16640	hg19
Fecal	White et al. (2019)	SRR8205483	Chimpanzee	N20411_Enriched1	0.062	0.026	0.098	165657	hg19
Fecal	White et al. (2019)	SRR8205433	Chimpanzee	N20411_Shotgun1	0.055	0	0.115	19974	hg19
Fecal	White et al. (2019)	SRR8205482	Chimpanzee	N21009_Enriched1	0.101	0.047	0.154	102380	hg19
Fecal	White et al. (2019)	SRR8205434	Chimpanzee	N21009_Shotgun1	0.065	0	0.223	18414	hg19
Fecal	White et al. (2019)	SRR8205475	Chimpanzee	N21203_Enriched1	0.063	0.022	0.105	161248	hg19
Fecal	White et al. (2019)	SRR8205431	Chimpanzee	N21203_Shotgun1	0.045	0	0.141	30768	hg19
Fecal	White et al. (2019)	SRR8205474	Chimpanzee	N21602_Enriched1	0.055	0.038	0.071	442943	hg19
Fecal	White et al. (2019)	SRR8205432	Chimpanzee	N21602_Shotgun1	0.056	0.039	0.073	407555	hg19
Fecal	White et al. (2019)	SRR8205620	Chimpanzee	N21606_Enriched1	0.085	0.051	0.119	114143	hg19
Fecal	White et al. (2019)	SRR8205439	Chimpanzee	N21606_Shotgun1	0.034	0	0.152	14799	hg19
Fecal	White et al. (2019)	SRR8205621	Chimpanzee	N21608_Enriched1	0.055	0.041	0.07	414698	hg19
Fecal	White et al. (2019)	SRR8205440	Chimpanzee	N21608_Shotgun1	0.056	0.041	0.071	383124	hg19
Fecal	White et al. (2019)	SRR8205618	Chimpanzee	N21701_Enriched1	0.057	0.035	0.08	197368	hg19
Fecal	White et al. (2019)	SRR8205632	Chimpanzee	N21701_Shotgun1	0.022	0	0.064	26834	hg19
Fecal	White et al. (2019)	SRR8205619	Chimpanzee	N21803_Enriched1	0.059	0.032	0.087	165368	hg19
Fecal	White et al. (2019)	SRR8205631	Chimpanzee	N21803_Shotgun1	0.04	0	0.093	17316	hg19
Fecal	White et al. (2019)	SRR8205624	Chimpanzee	N22003_Enriched1	0.074	0.032	0.116	112069	hg19
Fecal	White et al. (2019)	SRR8205634	Chimpanzee	N22003_Shotgun1	0.056	0	0.133	17707	hg19
Fecal	White et al. (2019)	SRR8205625	Chimpanzee	N22602_Enriched1	0.081	0	0.162	38188	hg19
Fecal	White et al. (2019)	SRR8205633	Chimpanzee	N22602_Shotgun1	0.041	0	0.085	56105	hg19
Fecal	White et al. (2019)	SRR8205622	Chimpanzee	N26009_Enriched1	0.066	0.036	0.097	134780	hg19
Fecal	White et al. (2019)	SRR8205628	Chimpanzee	N26009_Shotgun1	0.019	0	0.056	51572	hg19
Fecal	White et al. (2019)	SRR8205623	Chimpanzee	N27007_Enriched1	0.064	0.037	0.09	107217	hg19
Fecal	White et al. (2019)	SRR8205627	Chimpanzee	N27007_Shotgun1	0.055	0	0.128	28899	hg19
Fecal	White et al. (2019)	SRR8205616	Chimpanzee	N27306_Enriched1	0.141	0.07	0.212	87498	hg19
Fecal	White et al. (2019)	SRR8205630	Chimpanzee	N27306_Shotgun1	0.119	0	0.243	20948	hg19
Fecal	White et al. (2019)	SRR8205617	Chimpanzee	N27909_Enriched1	0.072	0.058	0.085	267966	hg19
Fecal	White et al. (2019)	SRR8205629	Chimpanzee	N27909_Shotgun1	0.074	0.062	0.087	250685	hg19
Fecal	White et al. (2019)	SRR8205423	Chimpanzee	N28508_Enriched1	0.071	0.046	0.096	121189	hg19
Fecal	White et al. (2019)	SRR8205637	Chimpanzee	N28508_Shotgun1	0.061	0	0.133	26093	hg19
Fecal	White et al. (2019)	SRR8205422	Chimpanzee	N28702_Enriched1	0.064	0.044	0.085	141130	hg19
Fecal	White et al. (2019)	SRR8205636	Chimpanzee	N28702_Shotgun1	0.037	0.001	0.074	53092	hg19
Fecal	White et al. (2019)	SRR8205425	Chimpanzee	N29104_Enriched1	0.08	0.052	0.107	182487	hg19
Fecal	White et al. (2019)	SRR8205604	Chimpanzee	N29104_Shotgun1	0.047	0	0.109	31540	hg19
Fecal	White et al. (2019)	SRR8205424	Chimpanzee	N29107_Enriched1	0.051	0.031	0.071	202236	hg19
Fecal	White et al. (2019)	SRR8205605	Chimpanzee	N29107_Shotgun1	0.032	0	0.071	70125	hg19
Fecal	White et al. (2019)	SRR8205427	Chimpanzee	N30110_Enriched1	0.053	0.042	0.064	405680	hg19
Fecal	White et al. (2019)	SRR8205430	Chimpanzee	N30110_Shotgun1	0.053	0.041	0.065	376305	hg19
Fecal	White et al. (2019)	SRR8205426	Chimpanzee	N31902_Enriched1	0.065	0.033	0.097	260050	hg19
Fecal	White et al. (2019)	SRR8205442	Chimpanzee	N31902_Shotgun1	0.06	0	0.135	42972	hg19
Fecal	White et al. (2019)	SRR8205429	Chimpanzee	N31903_Enriched1	0.08	0.037	0.124	114540	hg19
Fecal	White et al. (2019)	SRR8205595	Chimpanzee	N31903_Shotgun1	0.068	0.007	0.13	36332	hg19
Fecal	White et al. (2019)	SRR8205428	Chimpanzee	N31904_Enriched1	0.078	0.034	0.122	109603	hg19
Fecal	White et al. (2019)	SRR8205601	Chimpanzee	N31904_Shotgun1	0.046	0	0.113	28262	hg19
Fecal	White et al. (2019)	SRR8205418	Chimpanzee	N31905_Enriched1	0.217	0.161	0.272	185168	hg19
Fecal	White et al. (2019)	SRR8205602	Chimpanzee	N31905_Shotgun1	0.355	0.143	0.567	24395	hg19
Fecal	White et al. (2019)	SRR8205417	Chimpanzee	N31907_Enriched1	0.2	0.131	0.269	116996	hg19
Fecal	White et al. (2019)	SRR8205603	Chimpanzee	N31907_Shotgun1	0.276	0.11	0.443	26673	hg19
Fecal	White et al. (2019)	SRR8205547	Chimpanzee	N31908_Enriched1	2.415	2.246	2.584	102925	hg19
Fecal	White et al. (2019)	SRR8205476	Chimpanzee	N31908_Shotgun1	3.498	2.582	4.414	22213	hg19
Fecal	White et al. (2019)	SRR8205548	Chimpanzee	N32001_Enriched1	0.076	0.034	0.118	118284	hg19
Fecal	White et al. (2019)	SRR8205477	Chimpanzee	N32001_Shotgun1	0.036	0	0.091	21991	hg19
Fecal	White et al. (2019)	SRR8205549	Chimpanzee	N32006_Enriched1	0.054	0.022	0.085	168709	hg19
Fecal	White et al. (2019)	SRR8205460	Chimpanzee	N32006_Shotgun1	0.052	0	0.122	34711	hg19
Fecal	White et al. (2019)	SRR8205550	Chimpanzee	N32008_Enriched1	0.073	0	0.154	50043	hg19
Fecal	White et al. (2019)	SRR8205459	Chimpanzee	N32008_Shotgun1	0.029	0	0.128	17160	hg19
Fecal	White et al. (2019)	SRR8205551	Chimpanzee	N32109_Enriched1	0.06	0.025	0.096	102320	hg19
Fecal	White et al. (2019)	SRR8205458	Chimpanzee	N32109_Shotgun1	0.09	0	0.283	12215	hg19
Fecal	White et al. (2019)	SRR8205552	Chimpanzee	N32204_Enriched1	0.065	0.039	0.092	156142	hg19
Fecal	White et al. (2019)	SRR8205457	Chimpanzee	N32204_Shotgun1	0.042	0	0.126	43025	hg19
Fecal	White et al. (2019)	SRR8205553	Chimpanzee	N32205_Enriched1	0.071	0.045	0.096	126516	hg19
Fecal	White et al. (2019)	SRR8205464	Chimpanzee	N32205_Shotgun1	0.048	0	0.118	24742	hg19
Fecal	White et al. (2019)	SRR8205554	Chimpanzee	N32206_Enriched1	0.067	0.046	0.088	146422	hg19
Fecal	White et al. (2019)	SRR8205463	Chimpanzee	N32206_Shotgun1	0.025	0	0.097	35939	hg19
Fecal	White et al. (2019)	SRR8205555	Chimpanzee	N32207_Enriched1	0.063	0.05	0.076	470111	hg19
Fecal	White et al. (2019)	SRR8205462	Chimpanzee	N32207_Shotgun1	0.064	0.049	0.078	437431	hg19
Fecal	White et al. (2019)	SRR8205589	Chimpanzee	N32605_Enriched1	0.979	0.854	1103	133059	hg19
Fecal	White et al. (2019)	SRR8205465	Chimpanzee	N32605_Shotgun1	0.931	0.882	0.98	316168	hg19
Fecal	White et al. (2019)	SRR8205588	Chimpanzee	N32606_Enriched1	0.246	0.196	0.296	118686	hg19
Fecal	White et al. (2019)	SRR8205528	Chimpanzee	N32606_Shotgun1	0.52	0.253	0.788	28300	hg19
Fecal	White et al. (2019)	SRR8205587	Chimpanzee	N33004_Enriched1	0.057	0.037	0.078	173337	hg19
Fecal	White et al. (2019)	SRR8205529	Chimpanzee	N33004_Shotgun1	0.04	0	0.096	29552	hg19
Fecal	White et al. (2019)	SRR8205586	Chimpanzee	N33104_Enriched1	0.611	0.482	0.741	88068	hg19
Fecal	White et al. (2019)	SRR8205526	Chimpanzee	N33104_Shotgun1	1.02	0.459	1581	12232	hg19
Fecal	White et al. (2019)	SRR8205585	Chimpanzee	N34207_Enriched1	0.07	0.042	0.099	111565	hg19
Fecal	White et al. (2019)	SRR8205527	Chimpanzee	N34207_Shotgun1	0.056	0	0.147	19740	hg19
Fecal	White et al. (2019)	SRR8205584	Chimpanzee	N34404_Enriched1	0.066	0.036	0.096	170911	hg19
Fecal	White et al. (2019)	SRR8205532	Chimpanzee	N34404_Shotgun1	0.052	0	0.133	21074	hg19
Fecal	White et al. (2019)	SRR8205583	Chimpanzee	N34406_Enriched1	0.056	0.03	0.082	298787	hg19
Fecal	White et al. (2019)	SRR8205533	Chimpanzee	N34406_Shotgun1	0.037	0	0.125	24251	hg19
Fecal	White et al. (2019)	SRR8205582	Chimpanzee	N34606_Enriched1	0.092	0.053	0.132	124967	hg19
Fecal	White et al. (2019)	SRR8205486	Chimpanzee	N34606_Shotgun1	0.059	0	0.223	11860	hg19
Fecal	White et al. (2019)	SRR8205581	Chimpanzee	N34903_Enriched1	0.055	0.033	0.077	222984	hg19
Fecal	White et al. (2019)	SRR8205487	Chimpanzee	N34903_Shotgun1	0.056	0	0.113	46460	hg19
Fecal	White et al. (2019)	SRR8205545	Chimpanzee	N34904_Enriched1	0.059	0.015	0.103	126934	hg19
Fecal	White et al. (2019)	SRR8205468	Chimpanzee	N34904_Shotgun1	0.027	0	0.087	18590	hg19
Fecal	White et al. (2019)	SRR8205546	Chimpanzee	N35003_Enriched1	0.137	0.105	0.168	195681	hg19
Fecal	White et al. (2019)	SRR8205470	Chimpanzee	N35003_Shotgun1	0.17	0.035	0.304	31652	hg19
Fecal	White et al. (2019)	SRR8205543	Chimpanzee	N35006_Enriched1	0.048	0.035	0.062	506562	hg19
Fecal	White et al. (2019)	SRR8205503	Chimpanzee	N35006_Shotgun1	0.048	0.034	0.061	467882	hg19
Fecal	White et al. (2019)	SRR8205544	Chimpanzee	N35208_Enriched1	0.08	0.002	0.158	103522	hg19
Fecal	White et al. (2019)	SRR8205502	Chimpanzee	N35208_Shotgun1	0.035	0.002	0.068	57243	hg19
Fecal	White et al. (2019)	SRR8205541	Chimpanzee	N35508_Enriched1	0.069	0.034	0.104	125773	hg19
Fecal	White et al. (2019)	SRR8205505	Chimpanzee	N35508_Shotgun1	0.061	0	0.225	13049	hg19
Fecal	White et al. (2019)	SRR8205542	Chimpanzee	N35908_Enriched1	0.066	0.037	0.096	98617	hg19
Fecal	White et al. (2019)	SRR8205534	Chimpanzee	N35908_Shotgun1	0.041	0	0.099	41124	hg19
Fecal	White et al. (2019)	SRR8205539	Chimpanzee	N36409_Enriched1	0.075	0.046	0.104	139942	hg19
Fecal	White et al. (2019)	SRR8205507	Chimpanzee	N36409_Shotgun1	0.098	0	0.432	8150	hg19
Fecal	White et al. (2019)	SRR8205540	Chimpanzee	N37405_Enriched1	0.051	0.024	0.078	176331	hg19
Fecal	White et al. (2019)	SRR8205506	Chimpanzee	N37405_Shotgun1	0.049	0	0.107	28487	hg19
Fecal	White et al. (2019)	SRR8205537	Chimpanzee	N37807_Enriched1	0.087	0.043	0.131	89226	hg19
Fecal	White et al. (2019)	SRR8205626	Chimpanzee	N37807_Shotgun1	0.067	0	0.142	28017	hg19
Fecal	White et al. (2019)	SRR8205538	Chimpanzee	N37909_Enriched1	0.064	0.023	0.106	208730	hg19
Fecal	White et al. (2019)	SRR8205493	Chimpanzee	N37909_Shotgun1	0.042	0	0.09	45181	hg19
Fecal	White et al. (2019)	SRR8205578	Chimpanzee	N38406_Enriched1	0.077	0.039	0.114	92369	hg19
Fecal	White et al. (2019)	SRR8205513	Chimpanzee	N38406_Shotgun1	0.025	0	0.055	43214	hg19
Fecal	White et al. (2019)	SRR8205577	Chimpanzee	N38502_Enriched1	0.062	0.037	0.086	133331	hg19
Fecal	White et al. (2019)	SRR8205511	Chimpanzee	N38502_Shotgun1	0.047	0	0.111	35840	hg19
Fecal	White et al. (2019)	SRR8205580	Chimpanzee	N38602_Enriched1	0.058	0.028	0.088	146306	hg19
Fecal	White et al. (2019)	SRR8205591	Chimpanzee	N38602_Shotgun1	0.056	0	0.152	15921	hg19
Fecal	White et al. (2019)	SRR8205579	Chimpanzee	N38701_Enriched1	0.058	0.026	0.09	180592	hg19
Fecal	White et al. (2019)	SRR8205592	Chimpanzee	N38701_Shotgun1	0.019	0	0.069	21539	hg19
Fecal	White et al. (2019)	SRR8205574	Chimpanzee	N40306_Enriched1	0.055	0.031	0.078	230784	hg19
Fecal	White et al. (2019)	SRR8205593	Chimpanzee	N40306_Shotgun1	0.046	0	0.103	53988	hg19
Fecal	White et al. (2019)	SRR8205573	Chimpanzee	N40307_Enriched1	0.066	0.03	0.103	136607	hg19
Fecal	White et al. (2019)	SRR8205594	Chimpanzee	N40307_Shotgun1	0.029	0	0.102	13850	hg19
Fecal	White et al. (2019)	SRR8205576	Chimpanzee	N40308_Enriched1	0.1	0.07	0.13	106297	hg19
Fecal	White et al. (2019)	SRR8205445	Chimpanzee	N40308_Shotgun1	0.113	0	0.268	14066	hg19
Fecal	White et al. (2019)	SRR8205575	Chimpanzee	N40606_Enriched1	0.107	0.037	0.178	45950	hg19
Fecal	White et al. (2019)	SRR8205596	Chimpanzee	N40606_Shotgun1	0.123	0	0.282	12958	hg19
Fecal	White et al. (2019)	SRR8205570	Chimpanzee	N40702_Enriched1	0.058	0.036	0.081	172749	hg19
Fecal	White et al. (2019)	SRR8205597	Chimpanzee	N40702_Shotgun1	0.052	0	0.125	15370	hg19
Fecal	White et al. (2019)	SRR8205569	Chimpanzee	N40703_Enriched1	0.069	0.045	0.094	169885	hg19
Fecal	White et al. (2019)	SRR8205598	Chimpanzee	N40703_Shotgun1	0.071	0	0.206	18152	hg19
Fecal	White et al. (2019)	SRR8205469	Chimpanzee	N40804_Enriched1	0.069	0.042	0.095	149336	hg19
Fecal	White et al. (2019)	SRR8205599	Chimpanzee	N40804_Shotgun1	0.04	0	0.095	22704	hg19
Fecal	White et al. (2019)	SRR8205467	Chimpanzee	N40901_Enriched1	0.051	0.034	0.068	251872	hg19
Fecal	White et al. (2019)	SRR8205600	Chimpanzee	N40901_Shotgun1	0.061	0	0.15	55141	hg19
Fecal	White et al. (2019)	SRR8205472	Chimpanzee	N41205_Enriched1	0.075	0.053	0.098	115814	hg19
Fecal	White et al. (2019)	SRR8205421	Chimpanzee	N41205_Shotgun1	0.052	0	0.113	26656	hg19
Fecal	White et al. (2019)	SRR8205614	Chimpanzee	N41207_Enriched1	2.664	2.493	2.835	623156	hg19
Fecal	White et al. (2019)	SRR8205446	Chimpanzee	N41207_Shotgun1	2.652	2.48	2.823	575576	hg19
Fecal	White et al. (2019)	SRR8205609	Chimpanzee	N41301_Enriched1	0.057	0.039	0.075	231885	hg19
Fecal	White et al. (2019)	SRR8205419	Chimpanzee	N41301_Shotgun1	0.043	0	0.132	37370	hg19
Fecal	White et al. (2019)	SRR8205608	Chimpanzee	N41406_Enriched1	0.086	0.036	0.136	142020	hg19
Fecal	White et al. (2019)	SRR8205640	Chimpanzee	N41406_Shotgun1	0.085	0.007	0.164	48930	hg19
Fecal	White et al. (2019)	SRR8205611	Chimpanzee	N41801_Enriched1	0.055	0.015	0.095	129353	hg19
Fecal	White et al. (2019)	SRR8205639	Chimpanzee	N41801_Shotgun1	0.033	0	0.1	15290	hg19
Fecal	White et al. (2019)	SRR8205610	Chimpanzee	N41908_Enriched1	0.067	0.04	0.095	165221	hg19
Fecal	White et al. (2019)	SRR8205638	Chimpanzee	N41908_Shotgun1	0.038	0	0.116	12976	hg19
Fecal	White et al. (2019)	SRR8205607	Chimpanzee	N41909_Enriched1	0.062	0.039	0.084	223537	hg19
Fecal	White et al. (2019)	SRR8205635	Chimpanzee	N41909_Shotgun1	0.04	0	0.102	37228	hg19
Fecal	White et al. (2019)	SRR8205606	Chimpanzee	N42003_Enriched1	21.018	19.996	22.04	190222	hg19
Fecal	White et al. (2019)	SRR8205536	Chimpanzee	N42003_Shotgun1	24.616	23.063	26.168	22440	hg19
Fecal	White et al. (2019)	SRR8205516	Chimpanzee	N42009_Enriched1	0.084	0.049	0.118	73108	hg19
Fecal	White et al. (2019)	SRR8205558	Chimpanzee	N42009_Shotgun1	0.047	0	0.14	8400	hg19
Fecal	White et al. (2019)	SRR8205517	Chimpanzee	N42602_Enriched1	0.135	0.089	0.182	137248	hg19
Fecal	White et al. (2019)	SRR8205557	Chimpanzee	N42602_Shotgun1	0.241	0.057	0.425	23985	hg19
Fecal	White et al. (2019)	SRR8205514	Chimpanzee	N42801_Enriched1	0.086	0.049	0.122	87666	hg19
Fecal	White et al. (2019)	SRR8205500	Chimpanzee	N42801_Shotgun1	0.034	0	0.097	8885	hg19
Fecal	White et al. (2019)	SRR8205515	Chimpanzee	N44907_Enriched1	0.051	0.041	0.06	540908	hg19
Fecal	White et al. (2019)	SRR8205501	Chimpanzee	N44907_Shotgun1	0.051	0.041	0.06	498731	hg19
Fecal	White et al. (2019)	SRR8205510	Chimpanzee	N45118_Enriched1	0.121	0.077	0.166	105320	hg19
Fecal	White et al. (2019)	SRR8205498	Chimpanzee	N45118_Shotgun1	0.112	0	0.234	46978	hg19
Fecal	White et al. (2019)	SRR8205512	Chimpanzee	N45301_Enriched1	0.075	0.042	0.107	103719	hg19
Fecal	White et al. (2019)	SRR8205499	Chimpanzee	N45301_Shotgun1	0.039	0	0.151	7708	hg19
Fecal	White et al. (2019)	SRR8205492	Chimpanzee	N45507_Enriched1	0.084	0.05	0.118	131994	hg19
Fecal	White et al. (2019)	SRR8205496	Chimpanzee	N45507_Shotgun1	0.055	0	0.175	14624	hg19
Fecal	White et al. (2019)	SRR8205504	Chimpanzee	N45508_Enriched1	0.053	0.029	0.077	183196	hg19
Fecal	White et al. (2019)	SRR8205497	Chimpanzee	N45508_Shotgun1	0.026	0	0.132	15320	hg19
Fecal	White et al. (2019)	SRR8205571	Chimpanzee	N45509_Enriched1	0.109	0.083	0.136	137883	hg19
Fecal	White et al. (2019)	SRR8205494	Chimpanzee	N45509_Shotgun1	0.101	0	0.206	15794	hg19
Fecal	White et al. (2019)	SRR8205572	Chimpanzee	N45601_Enriched1	0.081	0.05	0.111	106890	hg19
Fecal	White et al. (2019)	SRR8205495	Chimpanzee	N45601_Shotgun1	0.091	0	0.319	5473	hg19
Fecal	White et al. (2019)	SRR8205491	Chimpanzee	N45708_Enriched1	0.06	0.035	0.085	150810	hg19
Fecal	White et al. (2019)	SRR8205508	Chimpanzee	N45708_Shotgun1	0.074	0	0.203	18849	hg19
Fecal	White et al. (2019)	SRR8205490	Chimpanzee	N45806_Enriched1	0.122	0.094	0.15	181712	hg19
Fecal	White et al. (2019)	SRR8205509	Chimpanzee	N45806_Shotgun1	0.127	0.051	0.203	37537	hg19
Fecal	White et al. (2019)	SRR8205489	Chimpanzee	N46602_Enriched1	0.065	0.042	0.088	116854	hg19
Fecal	White et al. (2019)	SRR8205523	Chimpanzee	N46602_Shotgun1	0.044	0	0.133	6777	hg19
Fecal	White et al. (2019)	SRR8205488	Chimpanzee	NAC421_Enriched1	0.057	0.022	0.091	169131	hg19
Fecal	White et al. (2019)	SRR8205522	Chimpanzee	NAC421_Shotgun1	0.034	0	0.095	17656	hg19
Blood	Besenbacher et al. (2019)	ERR3078027	Gorilla	Efata	0.052	0.047	0.056	6969491	hg19
Blood	Besenbacher et al. (2019)	ERR3078030	Gorilla	Mawenzi	0.055	0.044	0.066	2867160	hg19
Blood	Besenbacher et al. (2019)	ERR3078029	Gorilla	Mutasi	0.033	0.027	0.04	2894655	hg19
Blood	Besenbacher et al. (2019)	ERR3078026	Gorilla	Undi	0.159	0.153	0.165	6955565	hg19
Blood	Besenbacher et al. (2019)	ERR3078027	Gorilla	Efata	0.052	0.047	0.056	6967778	hg38
Blood	Besenbacher et al. (2019)	ERR3078030	Gorilla	Mawenzi	0.055	0.044	0.066	2866464	hg38
Blood	Besenbacher et al. (2019)	ERR3078029	Gorilla	Mutasi	0.033	0.027	0.04	2893982	hg38
Blood	Besenbacher et al. (2019)	ERR3078026	Gorilla	Undi	0.159	0.153	0.165	6953833	hg38
Museum	Van der Valk et al. (2019)	ERR2868192	Gorilla	GBG_10	0.715	0.675	0.756	3228214	hg19
Museum	Van der Valk et al. (2019)	ERR2868192	Gorilla	GBG_10	0.715	0.675	0.755	3227007	hg38
Museum	Van der Valk et al. (2019)	ERR2868193	Gorilla	GBG_17	0.702	0.648	0.756	3087730	hg19
Museum	Van der Valk et al. (2019)	ERR2868193	Gorilla	GBG_17	0.701	0.648	0.755	3086587	hg38
Museum	Van der Valk et al. (2019)	ERR2868196	Gorilla	GBG_62	0.552	0.534	0.571	6809003	hg19
Museum	Van der Valk et al. (2019)	ERR2868196	Gorilla	GBG_62	0.552	0.534	0.571	6807208	hg38
Museum	Van der Valk et al. (2019)	ERR2868199	Gorilla	GBB_10	0.711	0.669	0.754	2317121	hg19
Museum	Van der Valk et al. (2019)	ERR2868199	Gorilla	GBB_10	0.711	0.669	0.754	2316267	hg38
Museum	Van der Valk et al. (2019)	ERR2868200	Gorilla	GBB_14	0.711	0.682	0.739	3170111	hg19
Museum	Van der Valk et al. (2019)	ERR2868200	Gorilla	GBB_14	0.71	0.682	0.739	3168976	hg38
Museum	Van der Valk et al. (2019)	ERR2868201	Gorilla	GBB_19	0.683	0.643	0.722	3123123	hg19
Museum	Van der Valk et al. (2019)	ERR2868201	Gorilla	GBB_19	0.682	0.643	0.722	3121968	hg38
Museum	Van der Valk et al. (2019)	ERR2868202	Gorilla	GBB_20	0.67	0.644	0.696	4153066	hg19
Museum	Van der Valk et al. (2019)	ERR2868202	Gorilla	GBB_20	0.67	0.644	0.696	4151349	hg38
Museum	Van der Valk et al. (2019)	ERR2868203	Gorilla	GBB_2	0.675	0.637	0.712	3600864	hg19
Museum	Van der Valk et al. (2019)	ERR2868203	Gorilla	GBB_2	0.675	0.637	0.712	3599618	hg38
Blood	Locke et al. (2011)	SRR032887	Orangutan	KB5543	0.083	0.059	0.106	2144328	hg19
Blood	Locke et al. (2011)	SRR033136	Orangutan	KB5406	0.133	0.108	0.158	1663298	hg19
Blood	Locke et al. (2011)	SRR033153	Orangutan	KB5883	0.211	0.186	0.237	1476119	hg19
Blood	Locke et al. (2011)	SRR033405	Orangutan	KB4661	0.109	0.085	0.134	1493989	hg19
Blood	Locke et al. (2011)	SRR033475	Orangutan	SB550	0.122	0.099	0.146	1131958	hg19
Blood	Locke et al. (2011)	SRR033502	Orangutan	KB4361	0.149	0.111	0.188	1429549	hg19
Blood	Locke et al. (2011)	SRR033534	Orangutan	KB4204	0.118	0.077	0.159	1852933	hg19
Blood	Locke et al. (2011)	SRR032981	Orangutan	KB9258	0.345	0.237	0.452	503511	hg19
Blood	Locke et al. (2011)	SRR032982	Orangutan	KB9258	0.312	0.152	0.473	708301	hg19
Blood	Locke et al. (2011)	SRR032983	Orangutan	KB9258	0.315	0.162	0.469	707218	hg19
Blood	Locke et al. (2011)	SRR032984	Orangutan	KB9258	0.334	0.195	0.473	698813	hg19
Blood	Locke et al. (2011)	SRR032985	Orangutan	KB9258	0.314	0.169	0.46	662975	hg19
Blood	Locke et al. (2011)	SRR032986	Orangutan	KB9258	0.292	0.139	0.445	672945	hg19
Blood	Locke et al. (2011)	SRR033075	Orangutan	KB9258	0.278	0.111	0.445	725087	hg19
Blood	Locke et al. (2011)	SRR033076	Orangutan	KB9258	0.301	0.167	0.435	584917	hg19
Blood	Locke et al. (2011)	SRR033085	Orangutan	KB9258	0.309	0.125	0.493	510164	hg19
Blood	Locke et al. (2011)	SRR033086	Orangutan	KB9258	0.301	0.158	0.444	877238	hg19
Blood	Locke et al. (2011)	SRR033087	Orangutan	KB9258	0.31	0.178	0.441	929825	hg19
Blood	Locke et al. (2011)	SRR033088	Orangutan	KB9258	0.333	0.142	0.524	907555	hg19
Blood	Locke et al. (2011)	SRR033101	Orangutan	KB9258	0.23	0.151	0.309	1230886	hg19
Blood	Locke et al. (2011)	SRR033102	Orangutan	KB9258	0.215	0.125	0.304	1326590	hg19
Blood	Locke et al. (2011)	SRR033103	Orangutan	KB9258	0.216	0.137	0.294	1354983	hg19
Blood	Locke et al. (2011)	SRR033104	Orangutan	KB9258	0.207	0.122	0.292	1392538	hg19
Blood	Locke et al. (2011)	SRR033105	Orangutan	KB9258	0.218	0.188	0.247	1382456	hg19
Blood	Locke et al. (2011)	SRR033106	Orangutan	KB9258	0.21	0.147	0.272	1382450	hg19
Blood	Locke et al. (2011)	SRR033107	Orangutan	KB9258	0.209	0.153	0.266	1408749	hg19
Blood	Locke et al. (2011)	SRR033108	Orangutan	KB9258	0.196	0.139	0.253	1362140	hg19
Blood	Locke et al. (2011)	SRR033424	Orangutan	KB9258	0.216	0.162	0.269	1347800	hg19
Blood	Locke et al. (2011)	SRR033425	Orangutan	KB9258	0.231	0.179	0.284	1408653	hg19
Blood	Locke et al. (2011)	SRR033426	Orangutan	KB9258	0.241	0.182	0.299	1433426	hg19
Blood	Locke et al. (2011)	SRR033427	Orangutan	KB9258	0.246	0.21	0.282	1344404	hg19
Blood	Locke et al. (2011)	SRR033428	Orangutan	KB9258	0.217	0.183	0.251	1442111	hg19
Blood	Locke et al. (2011)	SRR033429	Orangutan	KB9258	0.207	0.158	0.256	1456428	hg19
Blood	Locke et al. (2011)	SRR033430	Orangutan	KB9258	0.203	0.15	0.255	1467908	hg19
Blood	Locke et al. (2011)	SRR033431	Orangutan	KB9258	0.202	0.132	0.271	1306569	hg19
Blood	Locke et al. (2011)	SRR033452	Orangutan	KB9258	0.201	0.139	0.263	1686981	hg19
Blood	Locke et al. (2011)	SRR033453	Orangutan	KB9258	0.192	0.14	0.244	1731266	hg19
Blood	Locke et al. (2011)	SRR033454	Orangutan	KB9258	0.191	0.137	0.246	1695909	hg19
Blood	Locke et al. (2011)	SRR033455	Orangutan	KB9258	0.188	0.132	0.244	1684595	hg19
Blood	Locke et al. (2011)	SRR033456	Orangutan	KB9258	0.184	0.138	0.23	1673134	hg19
Blood	Locke et al. (2011)	SRR033457	Orangutan	KB9258	0.18	0.113	0.247	1670591	hg19
Blood	Locke et al. (2011)	SRR033458	Orangutan	KB9258	0.175	0.115	0.235	1573510	hg19
Blood	Locke et al. (2011)	SRR033459	Orangutan	KB9258	0.187	0.143	0.232	1393435	hg19
RNA-Sequencing	Brawand et al. (2011)	SRR306813	Chimpanzee	GSM752666: ptr br M 2	0.805	0.579	1.031	156801	hg19
RNA-Sequencing	Brawand et al. (2011)	SRR306830	Bonobo	GSM752683: ppa cb M 1	0.698	0.278	1.117	286947	hg19
RNA-Sequencing	Brawand et al. (2011)	SRR306804	Gorilla	GSM752657: ggo ht F 1	1.464	0.18	2.748	139730	hg19
RNA-Sequencing	Brawand et al. (2011)	SRR306796	Orangutan	GSM752649: ppy kd F 1	1.362	0.44	2.284	104401	hg19

### Sheet: S7, BBsplit estimates
Table S7. Unambigous competitive mapping using BBsplit software to some primate genomes.
	Bbsplit % Unambigous mappings to Human	Bbsplit % Unambigous mappings to Chimpanzee	Bbsplit % Unambigous mappings to Gorilla	Bbsplit % Unambigous mappings to Orangutan	Bbsplit % Unambigous mappings to Gibbon	Bbsplit % Unambigous mappings to Baboon	Bbsplit % Unambigous mappings to Macaque	Bbsplit % Unambigous mappings to Angolan colobus
Chimpanzee (ERR032960) + 5% human YRI	4.41353	37.3454	0.90688	0.17316	0.10492	0.00958	0.01002	0.01345
Chimpanzee (ERR032960) + 5% human IBS	4.45533	37.3329	0.90337	0.1729	0.10509	0.0098	0.01001	0.01359
Bonobo (ERR032962) + 5% human YRI	5.87986	34.673	1.6639	0.30422	0.19377	0.02576	0.02642	0.02878
Bonobo (ERR032962) + 5% human IBS	5.92094	34.661	1.66041	0.30393	0.1938	0.02597	0.0264	0.02889
Gorilla (ERR3078027) + 5% human YRI	3.97544	2.03451	56.1009	0.22296	0.12124	0.01349	0.01227	0.01217
Gorilla (ERR3078027) + 5% human IBS	4.01669	2.02606	56.0916	0.22268	0.12128	0.0137	0.01225	0.01228
Orangutan (SRR032887) + 5% human YRI	2.84115	1.40093	0.27219	54.0922	0.53432	0.07526	0.04813	0.06917
Orangutan (SRR032887) + 5% human IBS	2.88222	1.39208	0.26872	54.0863	0.53442	0.07547	0.04812	0.0693
Chimpanzee Fecal sample (N42003_Shotgun1)	1.30555	25.5028	0.62218	0.30176	0.22917	3.77251	3.56097	29.3106
Chimpanzee Fecal sample (N31908_Shotgun1)	2.33972	49.9673	1.13832	0.18125	0.1191	0.50278	0.48583	3.98034
Chimpanzee Fecal sample (N33104_Shotgun1)	2.64933	53.8302	1.32466	0.25952	0.23748	0.11323	0.06914	0.10621
Chimpanzee Fecal sample (N41207_Shotgun1)	1.97919	42.0673	0.90433	0.13955	0.08648	0.12695	0.13438	4.4178

### Sheet: S8, Downsampling
Table S8, Results from downsampling of fecal samples with > 1% human contamination
ENA ID	Sample	Number of production reads	% original file	Number of filtered reads	Contamination %	SD1	SD2	Positions
SRR8205476	N31908_Shotgun1	2131094	100	212419	3.498	2.582	4.414	22213
SRR8205476	N31908_Shotgun1	1063992	49.93	106684	3.487	2.199	4.775	11220
SRR8205476	N31908_Shotgun1	427500	20.06	42740	3.511	2.364	4.659	4516
SRR8205476	N31908_Shotgun1	213256	10.01	21152	3.539	1.995	5.082	2285
SRR8205476	N31908_Shotgun1	106628	5	10452	4.374	0	7.898	1141
SRR8205476	N31908_Shotgun1	50080	2.35	4929	3.442	0	8.346	551
SRR8205476	N31908_Shotgun1	21360	1	2088	2.326	0	8.73	214
SRR8205476	N31908_Shotgun1	10614	0.5	1012	3.061	0	12.076	98
SRR8205476	N31908_Shotgun1	4964	0.23	510	2.222	0	8.472	45
SRR8205476	N31908_Shotgun1	2096	0.1	244	0	0	0	27
SRR8205526	N33104_Shotgun1	3030984	100	99799	1.02	0.459	1.581	12232
SRR8205526	N33104_Shotgun1	1513754	49.94	50049	1.009	0.362	1.656	6140
SRR8205526	N33104_Shotgun1	604838	19.96	20019	1.204	0.081	2.328	2407
SRR8205526	N33104_Shotgun1	302950	10	10010	0.931	0	2.365	1181
SRR8205526	N33104_Shotgun1	152330	5.03	5126	1.14	0	3.181	613
SRR8205526	N33104_Shotgun1	75082	2.48	2643	1.282	0	3.877	311
SRR8205526	N33104_Shotgun1	30674	1.01	1110	2.083	0	8.377	144
SRR8205526	N33104_Shotgun1	15382	0.51	519	3.175	0	15.607	63
SRR8205526	N33104_Shotgun1	2950	0.1	106	0	0	0	13
SRR8205446	N41207_Shotgun1	2874350	9.97	2476828	2.612	2.407	2.818	190680
SRR8205446	N41207_Shotgun1	1437842	4.99	1255684	2.658	2.406	2.909	122573
SRR8205446	N41207_Shotgun1	576428	2	507595	2.687	2.137	3.237	60816
SRR8205446	N41207_Shotgun1	287858	1	254379	2.777	2.123	3.432	33188
SRR8205446	N41207_Shotgun1	144254	0.5	127657	2.878	2.182	3.575	17536
SRR8205446	N41207_Shotgun1	71568	0.25	63438	3.112	2.175	4.048	8923
SRR8205446	N41207_Shotgun1	35910	0.12	31742	2.746	1.303	4.189	4630
SRR8205446	N41207_Shotgun1	18086	0.06	15985	2.585	0.749	4.421	2306
SRR8205446	N41207_Shotgun1	9034	0.03	7982	2.646	0.289	5.002	1129
SRR8205446	N41207_Shotgun1	4488	0.02	3973	2.347	0	5.338	551
SRR8205446	N41207_Shotgun1	2254	0.01	1984	2.151	0	5.318	279
SRR8205446	N41207_Shotgun1	1132	0.004	982	2.703	0	6.741	148
SRR8205446	N41207_Shotgun1	608	0.002	540	1.176	0	4.371	85
